# Predicted Effector Gene Aggregation, Standards and Unified Schema (PEGASUS): A Community Framework for Effector Gene Reporting

**DOI:** 10.64898/2026.06.16.731894

**Authors:** Aoife McMahon, Yue Ji, Julie A. Jurgens, Maria C. Constanzo, Adam S. Butterworth, Matthew C. Pahl, Szymon Szyszkowski, Karl Helibron, Abdurrahman Shiyanbola, Yakov Tsepilov, Cassandra N. Spracklen, Jeremy A. Arbesfeld, Drew Hite, Alex Shilin, Elizabeth Lewis, PEG Working Group, Helen Parkinson, Noël P. Burtt, Laura W. Harris

## Abstract

Genome-wide association studies (GWAS) increasingly report predicted effector genes (PEGs) - genes hypothesised to mediate the biological effects of associated variants. These function as key outputs for advancing variant-to-function research, mechanistic understanding, and therapeutic discovery. However, the rapid growth of PEG lists has not been matched by standards for organising, annotating, and reporting these predictions. As shown by recent landscape analyses, PEG lists vary widely in methodology, evidence definition, nomenclature, provenance tracking, and data structure, limiting interoperability, benchmarking, reuse, and adherence to FAIR principles.

To address this gap, we convened an international multi-stakeholder community comprising method developers, data generators, resource maintainers, curators, funders, journal editors, and downstream users. Through a 2024 workshop and a 2025 working group series, we developed the Predicted Effector Gene Aggregation, Standards and Unified Schema (PEGASUS) framework. PEGASUS specifies (i) a metadata standard to capture provenance, trait and GWAS descriptors, evidence sources, and integration methods; (ii) a structured evidence matrix reporting all genes and all evidence underpinning prioritisation at each locus; and (iii) a concise PEG list that summarises author-prioritised genes linked transparently to underlying evidence. The framework balances transparency, machine readability, burden on submitters, and alignment with existing community standards.

PEGASUS provides the first community-developed schema for reporting predicted effector genes and their supporting evidence. Adoption of this framework by authors will improve the comparability, reproducibility, and reusability of PEG outputs across studies, facilitating more robust biological inference, enabling cross-resource comparison of gene-prioritisation methods to support community benchmarking, and integration into downstream resources and analytical pipelines. PEGASUS-compliant data can be shared via the PEG Data Registry platform (https://kpndataregistry.org/peg), promoting re-use and establishing the basis for future integration with publicly shared GWAS data.
