## Supplemental File 2 for "Predicted Effector Gene Aggregation, Standards and Unified Schema (PEGASUS): A Community Framework for Effector Gene Reporting": matrix_toydata_PEGSt000000.tsv

PrimaryVariantID	rsID	GeneID	GeneSymbol	LocusRange	Locus_ID	GWAS_pvalue	FUNC_CADD	QTL_eQTL_aorta_pvalue	EXP_aorta_RPKM	PERTURB_mouse	INT_pops	INT_author_score
chr1:100000:G:C	rs1234	ENSG00000000001	BRCA1	chr1:99500-115000	rs1234	4.00E-09	18.2	7.00E-07	8.7	enlarged heart | increased heart weight	10	STRONG
chr1:100000:T:C	rs1234	ENSG00000000002	BRCA2	chr1:99500-115000	rs1234	4.00E-09	3.45	0.01	NA	NA	3	WEAK
chr1:100000:T:C	rs1234	ENSG00000000003	EGFR	chr1:99500-115000	rs1234	4.00E-09	6.4	0.05	NA	NA	1	WEAK
chr2:20000:A:G	rs5432	ENSG00000000004	TP53	chr2:19000-21000	rs5432	3.00E-08	15.62	8.00E-05	1.3	NA	7	MODERATE
chr2:20000:A:G	rs5432	ENSG00000000005	KRAS	chr2:19000-21000	rs5432	3.00E-08	2.13	0.2	NA	NA	5	WEAK
chr2:20000:A:G	rs5432	ENSG00000000006	MYC	chr2:19000-21000	rs5432	3.00E-08	4.4	0.05	NA	NA	4	WEAK
