## Supplemental File 2 for "Predicted Effector Gene Aggregation, Standards and Unified Schema (PEGASUS): A Community Framework for Effector Gene Reporting": metadata_toydata_PEGSt000000.xlsx

### Sheet: DatasetDescription
Free-text description of the phenotype under investigation.	Standard ontology identifier mapped to the trait (e.g., EFO, MONDO, HPO, DOID).	Identifier of the origin of the PEG list (e.g., publication, DOI, preprint, URL).	Identifier of the GWAS source. Prefer GWAS Catalog accession (GCST); if not available, use PubMed ID, doi, url	Detailed description of the GWAS samples.	Total number of individuals included in the GWAS analysis.	Indicator of whether the GWAS design is case–control (TRUE or FALSE).	Free-text description of participant ancestry	Broad ancestry category that best describes the sample. Multiple values can be listed separated by '|'.
trait_description	trait_ontology_id	peg_source	gwas_source	gwas_samples_description	gwas_sample_size	gwas_case_control_study	gwas_sample_ancestry	gwas_sample_ancestry_label
Ascorbic acid 3-sulfate levels	EFO_0800173	PMID:36357675	GCST000001	6,136 Finnish ancestry individuals	6136	FALSE	Finland	European
type 2 diabetes	EFO_0800173	PMID:36357675	PMID:36357675	6,136 Finnish ancestry individuals	6136	FALSE	Finland	European

### Sheet: GenomicIdentifier
Explanation of how the main variant was selected (e.g., lead, sentinel, index, mixed).	Additional free-text notes about the variant	Genome assembly used to map variants.	Version of the source database used for gene symbols/IDs (e.g., HGNC version).	Version of the gene symbol reference authority	Additional gene-level metadata that supports interpretation.	Method used to define locus boundaries	Provide the explanation of how the identifier was derived	Additional information supporting locus interpretation.
variant_type	variant_information	genome_build	gene_id_source_version	gene_symbol_source_version	info	locus_type	locus_id	locus_info
lead	The primary variant is the variant with the most significant association p-value in the study	GRCh38	Ensembl v109	HGNC 2025-07-30	NA	lead_variant +/- 500kb	lead_variant	Locus information
lead	The primary variant is the variant with the most significant association p-value in the study	GRCh38	Ensembl v109	HGNC 2025-07-30	NA	LD	Lead SNP	NA

### Sheet: Evidence
Unique column name used in the PEG evidence matrix.	Free text explanation of the content in this column..	Specific analysis stream within the evidence category.	Full evidence category name from the controlled list.	Short label assigned from the controlled list of evidence categories.	Indicates whether the evidence originates from variant-level or gene-level analysis.	Identifier for the data source, created in the source tab.	Identifier for the analysis method, created in the method tab.	Threshold applied to define significance or inclusion criteria.	Additional free text clarifications to aid interpretation.
column_header	column_description	evidence_stream_tag	evidence_category	evidence_category_abbreviation	variant_or_gene_centric	source_tag	method_tag	threshold	note
QTL_eQTL-aorta (p_value)	p-value from eQTL analysis in aorta tissue	eQTL	Molecular QTL	QTL	variant-centric	source_gtex_aorta	soft_fastqtl	p_value < 0.05
GWAS_pvalue	Association p-value for each variant from the GWAS study		Genome-wide association (GWAS) signal	GWAS	variant-centric
FUNC_CADD	CADD score representing the predicted functional impact of the variant		Predicted functional impact	FUNC	variant-centric	source_cadd	NA	NA	NA
QTL_eQTL_aorta_pvalue	p-value from expression QTL (eQTL) analysis in aorta tissue	eQTL	Molecular QTL	QTL	variant-centric	source_gtex_aorta_qtl	soft_fastqtl	qvalue < 0.05	NA
EXP_aorta_RPKM	Gene expression level in aorta tissue, measured in RPKM		Expression	EXP	gene-centric	source_gtex_aorta_rna	NA	NA	NA
PERTURB_mouse	Phenotypic effects of the gene from IMPC knockout mouse models		Perturbation	PERTURB	gene-centric	source_impc	NA	NA	NA

### Sheet: validation
evidence_category_abbreviation	evidence_category
CHROMATIN	Chromatin interaction
COLOC	Colocalisation
CROSSP	Cross-phenotype
DB	Association from curated database
DRUG	Drug related
EXP	Expression
FINEMAP	Finemapping and credible sets
FUNC	Predicted functional impact
GENEBASE	Gene-based association
GWAS	Genome-wide association (GWAS) signal
KNOW	Biological Knowledge Inference
LD	Linkage disequilibrium
LIT	Literature curation
MR	Mendelian Randomization (MR)
OTHER	Other
PERTURB	Perturbation
PHEWAS	PheWAS (Phenome-Wide Association Study)
PPI	Protein–protein interaction
PROX	Proximity to gene (distance)
QTL	Molecular QTL
REG	Regulatory region
SET	Pathway or gene sets
TPWAS	Genetically predicted trait association (TWAS/PWAS)

### Sheet: Integration
Author-assigned analysis name that can be cited as evidence in the integrated_analysis_name field.	Unique column name used in the PEG evidence matrix.	Free text explanation of the content in this column.	Indicates when values in this column reflect the authors’ conclusions for defining the PEG list. NOTE: only **ONE** column per matrix can be assiged as `True`. We recommend including the string 'author_conclusion' in the appropirate column header.	A list of variant-centric or gene-centric evidence stream names combined in the integration.	A list of integration_tag values from other integration analyses that are included in this integration analysis	Identifier for the analysis method (from Method tab).	Threshold applied to define significance or inclusion criteria.	Extra details to aid interpretation.
integration_tag	column_header	column_description	author_conclusion	evidence_streams_included	integrations_included	method_tag	threshold	note
pops	INT_pops	Integrated score based on multiple evidence types for the gene	FALSE	FUNC | eQTL | pQTL | FM | 3d |PHEWAS |TWAS	pops | flames	soft_pops	0.05
pops	INT_pops	Integrated score based on multiple evidence types for the prioritised gene	FALSE	FUNC | eQTL | pQTL | FM | 3D | PHEWAS | TWAS	NA	soft_pops	>3	NA
author_score	INT_author_score	Combined prediction based on manual review of all evidence types and PoPS output	TRUE	PROX | REG | LIT | PoPS	pops	method_customised	NA	NA

### Sheet: Source
Unique identifier for the source.	Provenance type indicating the origin of the data source. Use lab_internal for unpublished data generated by your lab. Use publication for published data not deposited in a repository. Use the official name of the resource (e.g., GTEx, ENCODE).	Exact filename of the source dataset.	Version or release of the dataset.	Web link to the source file used in the analysis.	Accession identifier if the source file comes from the repository.	DOI for the publication containing the source file.		Biological origin of the sample (e.g., primary-tissue, organoid, cell-line, iPSC-derived).	Primary tissue sampled (detailed anatomical location).	Specific cell type, if applicable.	Cell line name if sample_origin is "cell-line".	Disease status of the donor or sample.	Developmental stage of the biosample.	Treatments or perturbations applied prior to or during data generation.	Sex composition of samples.	Species of the sample.	Brief summary of sample characteristics and intended use.
source_tag	provenance	file_name	version	url	accession_id	doi	note	sample_origin	tissue	cell_type	cell_line	disease	life_stage	treatment	sex	species	description
source_gtex_aorta	GTEx	GTEx_Analysis_2017-06-05_v8_RNASeQCv1.1.9_gene_tpm.gct.gz	v8	https://gtexportal.org/	GSE123456	10.1038/s41586-020-2493-4	NA	primary-tissue	aorta	alpha cells	K562	healthy	adult	anti-IgM treated	mixed	human	Bulk pancreas tissue samples from healthy postmortem adult human donors in GTEx v10. Used for eQTL discovery. Samples span male and female donors aged approximately 20–70 years. No treatment applied.
source_cadd	CADD	All possible SNVs of GRCh38/hg38 incl. all annotations	v1.7	https://kircherlab.bihealth.org/download/CADD/v1.7/GRCh38/whole_genome_SNVs.tsv.gz	NA	NA	NA	NA	NA	NA		NA	NA	NA	NA	NA
source_gtex_aorta_qtl	GTEx	GTEx_Analysis_v10_eQTL.tar	v10	https://storage.googleapis.com/adult-gtex/bulk-qtl/v10/single-tissue-cis-qtl/GTEx_Analysis_v10_eQTL.tar	NA	NA	NA	aorta	primary tissue	NA		healthy	adult	None	mixed	Homo sapiens
source_gtex_aorta_rna	GTEx	GTEx_Analysis_v10_RNASeQCv2.4.2_gene_tpm.gct.gz	v10	https://storage.googleapis.com/adult-gtex/bulk-gex/v10/rna-seq/GTEx_Analysis_v10_RNASeQCv2.4.2_gene_tpm.gct.gz	NA	NA	NA	aorta	primary tissue	NA		healthy	adult	None	mixed	Homo sapiens
source_impc	IMPC	IMPC_genotype_phenotype.csv.gz	"23"	https://ftp.ebi.ac.uk/pub/databases/impc/all-data-releases/release-01.0/csv/	NA	NA	NA	multiple	IMPC mouse knockout models	NA		NA	mixed	gene knockout	mixed	Mus musculus

### Sheet: Method
Unique identifier for the method, used in the PEG evidence and integration metadata.	Specifies whether the method is a published software tool or a manual approach.	Manual assertion:ECO_0000218; Automatic assertion:ECO_0000203;Manually integrated combinatorial evidence: ECO_0007674;Automatically integrated combinatorial evidence: ECO_0007673	Name of the software used.	Version of the software used.	Link to the official software resource.	DOI of the software or associated publication.	Detailed description of the method, workflow, or customisation applied.	Detailed description of the method, workflow, or customisation applied.
method_tag	method_mode	method_mode_ontology_term_id	software_name	software_version	software_url	software_doi	method_description	note
soft_fastqtl	software	ECO_0000203	FastQTL	v1.0	https://github.com/francois-a/fastqtl	10.1093/BIOINFORMATICS/BTV722	Custom scoring model combining eQTL and chromatin interaction data.
soft_fastqtl	software	ECO_0000203	FastQTL	v1.0	https://github.com/francois-a/fastqtl	10.1093/BIOINFORMATICS/BTV722	NA
soft_pops	software	ECO_0000203	PoPS	v1.0	https://github.com/FinucaneLab/pops	10.1038/s41588-023-01443-6	NA
method_customised	manual	ECO_0000203	NA	NA	NA	NA	An integrated prediction derived from expert review of all evidence types together with PoPS output. The strength of support for a gene is classified as weak, medium, or strong based on professional judgement: • Weak — variant-centric evidence does not support the gene. • Medium — variant-centric evidence supports the gene, but gene-centric evidence is lacking. • Strong — both variant-centric and…
