## Supplemental File 3 for "Predicted Effector Gene Aggregation, Standards and Unified Schema (PEGASUS): A Community Framework for Effector Gene Reporting": matrix_Aragam_PEGSt000007.tsv

PrimaryVariantID	rsID	GeneID	GeneSymbol	LocusID	GWAS_beta	GWAS_pvalue	PROX	FUNC_VEP_consequence	QTL_eQTL_summary	QTL_eQTL_gtex_Adipose_Subcutaneous_pvalue	QTL_eQTL_gtex_Adipose_Visceral_pvalue	QTL_eQTL_gtex_Adipose_Visceral_Omentum_pvalue	QTL_eQTL_gtex_Adrenal_Gland_pvalue	QTL_eQTL_gtex_Artery_Aorta_pvalue	QTL_eQTL_gtex_Artery_Coronary_pvalue	QTL_eQTL_gtex_Artery_Tibial_pvalue	QTL_eQTL_gtex_Liver_pvalue	QTL_eQTL_gtex_Whole_Blood_pvalue	QTL_eQTL_STARNET_AOR_adjusted_pvalue	QTL_eQTL_STARNET_BLOOD_adjusted_pvalue	QTL_eQTL_STARNET_LIV_adjusted_pvalue	QTL_eQTL_STARNET_MAM_adjusted_pvalue	QTL_eQTL_STARNET_SF_adjusted_pvalue	QTL_eQTL_STARNET_SKLM_adjusted_pvalue	QTL_eQTL_STARNET_VAF_adjusted_pvalue	DB_ClinVar	LIT_RareVariant	LIT_MRorDrug	PERTURB_mouse_modelId	PERTURB_mouse_phenotype	INT_PoPS_500kb_score	INT_PoPS_500kb_rank	INT_PoPS_500kb_summary	INT_n_predictors	INT_author_conclusion
chr1:55489542:C:T	rs34232196	ENSG00000169174	PCSK9	6	-0.0417	1.82E-12	FALSE	NA	1	NA	NA	NA	NA	NA	NA	1.02E-05	NA	NA	NA	NA	NA	NA	NA	NA	NA	Hypocholesterolemia	TRUE	TRUE	MGI:3577440,MGI:4943541	abnormal cholesterol homeostasis | decreased circulating HDL cholesterol level | decreased circulating cholesterol level	1.103	1	1	6	no
chr1:55489542:C:T	rs34232196	ENSG00000162399	BSND	6	-0.0417	1.82E-12	TRUE	NA	1	NA	NA	NA	NA	NA	NA	NA	NA	1.06E-14	NA	NA	NA	NA	NA	NA	NA	NA	FALSE	FALSE	MGI:5285220	decreased systemic arterial blood pressure	-0.208	9	0	3	no
chr1:55489542:C:T	rs34232196	ENSG00000162402	USP24	6	-0.0417	1.82E-12	FALSE	NA	0	NA	NA	NA	NA	NA	NA	NA	NA	NA	NA	NA	NA	NA	NA	NA	NA	NA	FALSE	FALSE	NA	NA	0.24	2	1	1	no
chr1:55505647:G:T	rs11591147	ENSG00000169174	PCSK9	6	-0.2311	7.07E-24	TRUE	missense	0	NA	NA	NA	NA	NA	NA	NA	NA	NA	NA	NA	NA	NA	NA	NA	NA	Hypocholesterolemia	TRUE	TRUE	MGI:3577440,MGI:4943541	abnormal cholesterol homeostasis | decreased circulating HDL cholesterol level | decreased circulating cholesterol level	1.103	1	1	7	yes
chr1:55505647:G:T	rs11591147	ENSG00000162399	BSND	6	-0.2311	7.07E-24	FALSE	NA	0	NA	NA	NA	NA	NA	NA	NA	NA	NA	NA	NA	NA	NA	NA	NA	NA	NA	FALSE	FALSE	MGI:5285220	decreased systemic arterial blood pressure	-0.208	9	0	1	no
chr1:55505647:G:T	rs11591147	ENSG00000162402	USP24	6	-0.2311	7.07E-24	FALSE	NA	0	NA	NA	NA	NA	NA	NA	NA	NA	NA	NA	NA	NA	NA	NA	NA	NA	NA	FALSE	FALSE	NA	NA	0.24	2	1	1	no
chr1:55521313:G:T	rs472495	ENSG00000169174	PCSK9	6	0.0349	2.09E-11	TRUE	NA	0	NA	NA	NA	NA	NA	NA	NA	NA	NA	NA	NA	NA	NA	NA	NA	NA	Hypocholesterolemia	TRUE	TRUE	MGI:3577440,MGI:4943541	abnormal cholesterol homeostasis | decreased circulating HDL cholesterol level | decreased circulating cholesterol level	1.103	1	1	6	no
chr1:55521313:G:T	rs472495	ENSG00000162399	BSND	6	0.0349	2.09E-11	FALSE	NA	0	NA	NA	NA	NA	NA	NA	NA	NA	NA	NA	NA	NA	NA	NA	NA	NA	NA	FALSE	FALSE	MGI:5285220	decreased systemic arterial blood pressure	-0.208	9	0	1	no
chr1:55521313:G:T	rs472495	ENSG00000162402	USP24	6	0.0349	2.09E-11	FALSE	NA	0	NA	NA	NA	NA	NA	NA	NA	NA	NA	NA	NA	NA	NA	NA	NA	NA	NA	FALSE	FALSE	NA	NA	0.24	2	1	1	no
