## Supplemental File 3 for "Predicted Effector Gene Aggregation, Standards and Unified Schema (PEGASUS): A Community Framework for Effector Gene Reporting": metadata_Aragam_PEGSt000007.xlsx

### Sheet: DatasetDescription
Free-text description of the phenotype under investigation.	Standard ontology identifier mapped to the trait (e.g., EFO, MONDO, HPO, DOID).	Identifier of the origin of the PEG list (e.g., publication, DOI, preprint, URL).	Identifier of the GWAS source. Prefer GWAS Catalog accession (GCST); if not available, use PubMed ID, doi, url	Detailed description of the GWAS samples.	Total number of individuals included in the GWAS analysis.	Indicator of whether the GWAS design is case–control (TRUE or FALSE).	Free-text description of participant ancestry	Broad ancestry category that best describes the sample. Multiple values can be listed separated by '|'.
trait_description	trait_ontology_id	peg_source	gwas_source	gwas_samples_description	gwas_sample_size	gwas_case_control_study	gwas_sample_ancestry	gwas_sample_ancestry_label
Ascorbic acid 3-sulfate levels	EFO_0800173	PMID:36357675	GCST000001	6,136 Finnish ancestry individuals	6136	FALSE	Finland	European
coronary artery disease	EFO_0001645	PMID:36474045	GCST90132315

### Sheet: GenomicIdentifier
Explanation of how the main variant was selected (e.g., lead, sentinel, index, mixed).	Additional free-text notes about the variant	Genome assembly used to map variants.	Version of the source database used for gene symbols/IDs (e.g., HGNC version).	Version of the gene symbol reference authority	Additional gene-level metadata that supports interpretation.	Method used to define locus boundaries	Provide the explanation of how the identifier was derived	Additional information supporting locus interpretation.
variant_type	variant_information	genome_build	gene_id_source_version	gene_symbol_source_version	info	locus_type	locus_id	locus_info
lead	The primary variant is the variant with the most significant association p-value in the study	GRCh38	Ensembl v109	HGNC 2025-07-30	NA	lead_variant +/- 500kb	lead_variant	Locus information
significant	279 significant associations from GWAS meta-analysis	GRCh37			All protein-coding genes within 500 kb of all 279 genome-wide association

### Sheet: Evidence
Unique column name used in the PEG evidence matrix.	Free text explanation of the content in this column..	Specific analysis stream within the evidence category.	Full evidence category name from the controlled list.	Short label assigned from the controlled list of evidence categories.	Indicates whether the evidence originates from variant-level or gene-level analysis.	Identifier for the data source, created in the source tab.	Identifier for the analysis method, created in the method tab.	Threshold applied to define significance or inclusion criteria.	Additional free text clarifications to aid interpretation.
column_header	column_description	evidence_stream_tag	evidence_category	evidence_category_abbreviation	variant_or_gene_centric	source_tag	method_tag	threshold	note
QTL_eQTL-aorta (p_value)	p-value from eQTL analysis in aorta tissue	eQTL	Molecular QTL	QTL	variant-centric	source_gtex_aorta	soft_fastqtl	p_value < 0.05
GWAS_beta	The effect size estimate from GWAS; indicates the direction and magnitude of the allele’s effect on the trait.		Genome-wide association (GWAS) signal	GWAS	variant-centric
GWAS_pvalue	The p-value of association between the variant and the trait from GWAS.		Genome-wide association (GWAS) signal	GWAS	variant-centric
PROX	If the gene is the nearest gene to the CAD sentinel variant.		Proximity to gene (distance)	PROX	variant-centric				Summary of the tissue-specific enrichment and functionally-informed fine-mapped for the 127 regions enriched in at least one of the ten enriched CAD-relevant tissues. Enrichments showing a >3SD increment in Bayes Factor (BF) are highlighted in red. NULLBF = Bayes Factor under the null model; BESTBFJUMP = maximum increment (i.e. enrichment) observed across the ten tissues; PPA = posterior probabil…
FUNC_VEP_consequence	Functional consequence of the variant predicted by Ensembl VEP. This column includes only protein altering consequence.		Predicted functional impact	FUNC	variant-centric		soft_vep	protein-altering
QTL_eQTL_summary	Binary indicator of whether there is evidence of a significant eQTL association in any evaluated GTEx or STARNET tissue. A value of 1 indicates that at least one GTEx or STARNET tissue showed a significant eQTL association for the locus/gene; a value of 0 indicates that no significant eQTL association was identified in the evaluated tissues.	eQTL	Molecular QTL	QTL	variant-centric
QTL_eQTL_gtex_Adipose_Subcutaneous_pvalue	Nominal P-value for the association between genotype and gene expression in GTEx subcutaneous adipose tissue.	eQTL	Molecular QTL	QTL	variant-centric	source_eqtl_gtex_AdiposeSubcutaneous	soft_eqtl	FDR<5%	eQTL look-ups from CAD-relevant tissues (adipose [subcutaneous, visceral omentum], adrenal gland, artery [aorta, coronary, tibial], liver and whole blood) in GTEx v7. Associations are only shown where the eQTL reached a 5% false-discovery rate threshold and the lead eQTL variant was in high LD (r2≥0.8) with the CAD sentinel variant. Nominal P values were estimated using a two-tailed t-test. eQTL …
QTL_eQTL_gtex_Adipose_Visceral_pvalue	Nominal P-value for the association between genotype and gene expression in GTEx visceral adipose tissue.	eQTL	Molecular QTL	QTL	variant-centric	source_eqtl_gtex_AdiposeVisceral	soft_eqtl	FDR<5%
QTL_eQTL_gtex_Adipose_Visceral_Omentum_pvalue	Nominal P-value for the association between genotype and gene expression in GTEx visceral omentum adipose tissue.	eQTL	Molecular QTL	QTL	variant-centric	source_eqtl_gtex_AdiposeVisceralOmentum	soft_eqtl	FDR<5%
QTL_eQTL_gtex_Adrenal_Gland_pvalue	Nominal P-value for the association between genotype and gene expression in GTEx adrenal gland tissue.	eQTL	Molecular QTL	QTL	variant-centric	source_eqtl_gtex_AdrenalGland	soft_eqtl	FDR<5%
QTL_eQTL_gtex_Artery_Aorta_pvalue	Nominal P-value for the association between genotype and gene expression in GTEx aortic artery tissue.	eQTL	Molecular QTL	QTL	variant-centric	source_eqtl_gtex_ArteryAorta	soft_eqtl	FDR<5%
QTL_eQTL_gtex_Artery_Coronary_pvalue	Nominal P-value for the association between genotype and gene expression in GTEx coronary artery tissue.	eQTL	Molecular QTL	QTL	variant-centric	source_eqtl_gtex_ArteryCoronary	soft_eqtl	FDR<5%
QTL_eQTL_gtex_Artery_Tibial_pvalue	Nominal P-value for the association between genotype and gene expression in GTEx tibial artery tissue.	eQTL	Molecular QTL	QTL	variant-centric	source_eqtl_gtex_ArteryTibial	soft_eqtl	FDR<5%
QTL_eQTL_gtex_Liver_pvalue	Nominal P-value for the association between genotype and gene expression in GTEx liver tissue.	eQTL	Molecular QTL	QTL	variant-centric	source_eqtl_gtex_Liver	soft_eqtl	FDR<5%
QTL_eQTL_gtex_Whole_Blood_pvalue	Nominal P-value for the association between genotype and gene expression in GTEx whole blood.	eQTL	Molecular QTL	QTL	variant-centric	source_eqtl_gtex_WholeBlood	soft_eqtl	FDR<5%
QTL_eQTL_STARNET_AOR_adjusted_pvalue	Adjusted P-value for the association between genotype and gene expression in atherosclerotic aortic root tissue from STARNET.	eQTL	Molecular QTL	QTL	variant-centric	source_eqtl_starnet_AOR	soft_eqtl	FDR<5%
QTL_eQTL_STARNET_BLOOD_adjusted_pvalue	Adjusted P-value for the association between genotype and gene expression in blood from STARNET.	eQTL	Molecular QTL	QTL	variant-centric	source_eqtl_starnet_BLOOD	soft_eqtl	FDR<5%
QTL_eQTL_STARNET_LIV_adjusted_pvalue	Adjusted P-value for the association between genotype and gene expression in liver tissue from STARNET.	eQTL	Molecular QTL	QTL	variant-centric	source_eqtl_starnet_LIV	soft_eqtl	FDR<5%
QTL_eQTL_STARNET_MAM_adjusted_pvalue	Adjusted P-value for the association between genotype and gene expression in internal mammary artery tissue from STARNET.	eQTL	Molecular QTL	QTL	variant-centric	source_eqtl_starnet_MAM	soft_eqtl	FDR<5%
QTL_eQTL_STARNET_SF_adjusted_pvalue	Adjusted P-value for the association between genotype and gene expression in subcutaneous fat tissue from STARNET.	eQTL	Molecular QTL	QTL	variant-centric	source_eqtl_starnet_SF	soft_eqtl	FDR<5%
QTL_eQTL_STARNET_SKLM_adjusted_pvalue	Adjusted P-value for the association between genotype and gene expression in skeletal muscle tissue from STARNET.	eQTL	Molecular QTL	QTL	variant-centric	source_eqtl_starnet_SKLM	soft_eqtl	FDR<5%
QTL_eQTL_STARNET_VAF_adjusted_pvalue	Adjusted P-value for the association between genotype and gene expression in visceral abdominal fat tissue from STARNET.	eQTL	Molecular QTL	QTL	variant-centric	source_eqtl_starnet_VAF	soft_eqtl	FDR<5%
DB_ClinVar	List of genes in CAD-associated regions for which pathogenic (or likely pathogenic) variants were found in ClinVar for phenotypes and disorders related to CAD.		Association from curated database	DB	gene-centric	source_clinvar	method_clinvar		The report disease to the gene in the region harbors a variant that ClinVar classifies as having evidence for being pathogenic for a cardiovascular-relevant monogenic disorder
LIT_RareVariant	A gene in the region has been shown to have a rare variant association with CAD in a previous WES or genotyping study		Literature curation	LIT	gene-centric				reviewed the literature for three sources of evidence as follows: rare coding variants previously associated with CAD, either individually or in aggregate gene-based tests, through whole-exome sequencing (WES) or exome array stud- ies;
LIT_MRorDrug	A gene in the region has been implicated by an effective drug targeting the protein and/or a positive MR study suggesting a causal effect of the protein on CAD		Literature curation	LIT	gene-centric				reviewed the literature for three sources of evidence as follows: Mendelian randomization (MR) studies of gene expression, protein levels or proximal phenotypes that implicate specific genes as causal effector genes for CAD and drugs proven to be effective for cardiovascular-relevant indications and that target specific proteins encoded by genes.
PERTURB_mouse_modelId	Specifies the mouse model or experimental system used to test gene perturbation effects, particularly those leading to cardiovascular-relevant phenotypes.		Perturbation	PERTURB	gene-centric	source_perturb_mouse			List of cardiovascular-relevant mouse phenotypes for gene knockouts of genes in genome-wide significant association regions. Columns describe the gene (including HGNC and Mouse Genome Informatics IDs), the mouse model ID and description, and the mouse phenotyping ID and description. The table is ordered alphabetically by gene name.
PERTURB_mouse_phenotype	a gene for which a mouse knock-out has a cardiovascular-relevant phenotype		Perturbation	PERTURB	gene-centric	source_perturb_mouse			List of cardiovascular-relevant mouse phenotypes for gene knockouts of genes in genome-wide significant association regions. Columns describe the gene (including HGNC and Mouse Genome Informatics IDs), the mouse model ID and description, and the mouse phenotyping ID and description. The table is ordered alphabetically by gene name.

### Sheet: validation
evidence_category_abbreviation	evidence_category
CHROMATIN	Chromatin interaction
COLOC	Colocalisation
CROSSP	Cross-phenotype
DB	Association from curated database
DRUG	Drug related
EXP	Expression
FM	Finemapping and credible sets
FUNC	Predicted functional impact
GENEBASE	Gene-based association
GWAS	Genome-wide association (GWAS) signal
KNOW	Biological Knowledge Inference
LD	Linkage disequilibrium
LIT	Literature curation
MR	Mendelian Randomization (MR)
OTHER	Other
PERTURB	Perturbation
PHEWAS	PheWAS (Phenome-Wide Association Study)
PPI	Protein–protein interaction
PROX	Proximity to gene (distance)
QTL	Molecular QTL
REG	Regulatory region
SET	Pathway or gene sets
TPWAS	Genetically predicted trait association (TWAS/PWAS)

### Sheet: Integration
Author-assigned analysis name that can be cited as evidence in the integrated_analysis_name field.	Unique column name used in the PEG evidence matrix.	Free text explanation of the content in this column.	Indicates when values in this column reflect the authors’ conclusions for defining the PEG list. NOTE: only **ONE** column per matrix can be assiged as `True`. We recommend including the string 'author_conclusion' in the appropirate column header.	A list of variant-centric or gene-centric evidence stream names combined in the integration.	A list of integration_tag values from other integration analyses that are included in this integration analysis	Identifier for the analysis method (from Method tab).	Threshold applied to define significance or inclusion criteria.	Extra details to aid interpretation.
integration_tag	column_header	column_description	author_conclusion	evidence_streams_included	integrations_included	method_tag	threshold	note
pops	INT_pops	Integrated score based on multiple evidence types for the gene	TRUE	FUNC | eQTL | pQTL | FM | 3d |PHEWAS |TWAS	pops | flames	soft_pops	0.05
pops_500	INT_PoPS_500kb_score	PoPS score for all genes within a 500kb window of each of the 279 sentinel genome-wide significant associations with CAD	FALSE			soft_pops		gene with highest PoPS score within 500kb of sentinel.
pops_500	INT_PoPS_500kb_rank	PoPS association-specific rank for all genes within a 500kb window of each of the 279 sentinel genome-wide significant associations with CAD	FALSE			soft_pops
pops_500	INT_PoPS_500kb_summary	Binary indicator of PoPS support. Equals 1 if the gene is ranked among the top 2 PoPS-prioritized genes within ±500 kb of the locus, providing positive evidence that the gene may be causal; otherwise 0.	FALSE			soft_pops
n_predictors	INT_n_predictors	Number of evidence streams supporting the variant-gene pair for the phenotype.	FALSE	PROX | QTL | FUNC | LIT | PERTURB | DB	pops	method_customised		Unweighted count of the eight evidence predictors described by the publication.
author_conclusion	INT_author_conclusion	Whether this variant-gene pair appears in the 44-gene display subset in Aragam et al. Figure 5b.	TRUE		n_predictors	method_customised	Displayed in Figure 5b: at least four agreeing predictors; one sentinel association shown per gene.

### Sheet: Source
Unique identifier for the source.	Provenance type indicating the origin of the data source. Use lab_internal for unpublished data generated by your lab. Use publication for published data not deposited in a repository. Use the official name of the resource (e.g., GTEx, ENCODE).	Exact filename of the source dataset.	Version or release of the dataset.	Web link to the source file used in the analysis.	Accession identifier if the source file comes from the repository.	DOI for the publication containing the source file.	Extra details to aid interpretation of the source.	Biological origin of the sample (e.g., primary-tissue, organoid, cell-line, iPSC-derived).	Primary tissue sampled (detailed anatomical location).	Specific cell type, if applicable.	Cell line name if sample_origin is "cell-line".	Disease status of the donor or sample.	Developmental stage of the biosample.	Treatments or perturbations applied prior to or during data generation.	Sex composition of samples.	Species of the sample.	Brief summary of sample characteristics and intended use.
source_tag	provenance	file_name	version	url	accession_id	doi	note	sample_origin	tissue	cell_type	cell_line	disease	life_stage	treatment	sex	species	description
source_gtex_aorta	GTEx	GTEx_Analysis_2017-06-05_v8_RNASeQCv1.1.9_gene_tpm.gct.gz	v8	https://gtexportal.org/	GSE123456	10.1038/s41586-020-2493-4	The analysis includes only samples from individuals aged 20–29.	primary-tissue	aorta	alpha cells	K562	healthy	adult	anti-IgM treated	mixed	human	Bulk pancreas tissue samples from healthy postmortem adult human donors in GTEx v10. Used for eQTL discovery. Samples span male and female donors aged approximately 20–70 years. No treatment applied.
source_ukbb	UK Biobank					https://doi.org/10.1038/s41586-018-0579-z											UK Biobank (UKB) is a prospective study of approximately 500,000 individuals comprising members of the UK population aged 40-69 collected from multiple sites across the United Kingdom from 2006-2010 (14).
source_perturb_mouse	IMPC		10.1	http://www.mousephenotype.org
source_perturb_mouse	Mouse Genome Informatics database		2019	http://www.informatics.jax.org
source_clinvar	ClinVar		2020-06-06	https://www.ncbi.nlm.nih.gov/clinvar/
source_eqtl_gtex_AdiposeSubcutaneous	GTEx		v7	https://www.gtexportal.org/home/datasets				primary-tissue	Adipose Subcutaneous	mixed			adult		mixed	human
source_eqtl_gtex_AdiposeVisceral	GTEx		v7	https://www.gtexportal.org/home/datasets				primary-tissue	Adipose Visceral	mixed			adult		mixed	human
source_eqtl_gtex_AdiposeVisceralOmentum	GTEx		v7	https://www.gtexportal.org/home/datasets				primary-tissue	Adipose Visceral Omentum	mixed			adult		mixed	human
source_eqtl_gtex_AdrenalGland	GTEx		v7	https://www.gtexportal.org/home/datasets				primary-tissue	Adrenal Gland	mixed			adult		mixed	human
source_eqtl_gtex_ArteryAorta	GTEx		v7	https://www.gtexportal.org/home/datasets				primary-tissue	Artery Aorta	mixed			adult		mixed	human
source_eqtl_gtex_ArteryCoronary	GTEx		v7	https://www.gtexportal.org/home/datasets				primary-tissue	Artery Coronary	mixed			adult		mixed	human
source_eqtl_gtex_ArteryTibial	GTEx		v7	https://www.gtexportal.org/home/datasets				primary-tissue	Artery Tibial	mixed			adult		mixed	human
source_eqtl_gtex_Liver	GTEx		v7	https://www.gtexportal.org/home/datasets				primary-tissue	Liver	mixed			adult		mixed	human
source_eqtl_gtex_WholeBlood	GTEx		v7	https://www.gtexportal.org/home/datasets				primary-tissue	Whole Blood	mixed			adult		mixed	human
source_eqtl_starnet_AOR	STARNET					10.1126/science.aad6970		primary-tissue	Atherosclerotic Aortic Root	mixed		disease	adult		mixed	human	STARNET tissue from donors with coronary artery disease.
source_eqtl_starnet_BLOOD	STARNET					10.1126/science.aad6970		primary-tissue	Blood	mixed		disease	adult		mixed	human	STARNET tissue from donors with coronary artery disease.
source_eqtl_starnet_LIV	STARNET					10.1126/science.aad6970		primary-tissue	Liver	mixed		disease	adult		mixed	human	STARNET tissue from donors with coronary artery disease.
source_eqtl_starnet_MAM	STARNET					10.1126/science.aad6970		primary-tissue	Atherosclerotic-lesion-free Internal Mammary Artery	mixed		disease	adult		mixed	human	STARNET tissue from donors with coronary artery disease.
source_eqtl_starnet_SF	STARNET					10.1126/science.aad6970		primary-tissue	Subcutaneous Fat	mixed		disease	adult		mixed	human	STARNET tissue from donors with coronary artery disease.
source_eqtl_starnet_SKLM	STARNET					10.1126/science.aad6970		primary-tissue	Skeletal Muscle	mixed		disease	adult		mixed	human	STARNET tissue from donors with coronary artery disease.
source_eqtl_starnet_VAF	STARNET					10.1126/science.aad6970		primary-tissue	Visceral Abdominal Fat	mixed		disease	adult		mixed	human	STARNET tissue from donors with coronary artery disease.

### Sheet: Method
Unique identifier for the method, used in the PEG evidence and integration metadata.	Specifies whether the method is a published software tool or a manual approach.	Manual assertion:ECO_0000218; Automatic assertion:ECO_0000203;Manually integrated combinatorial evidence: ECO_0007674;Automatically integrated combinatorial evidence: ECO_0007673	Name of the software used.	Version of the software used.	Link to the official software resource.	DOI of the software or associated publication.	Detailed description of the method, workflow, or customisation applied.	Detailed description of the method, workflow, or customisation applied.
method_tag	method_mode	method_mode_ontology_term_id	software_name	software_version	software_url	software_doi	method_description	note
soft_fastqtl	software	ECO_0000203	FastQTL	v1.0	https://github.com/francois-a/fastqtl	10.1093/BIOINFORMATICS/BTV722	Custom scoring model combining eQTL and chromatin interaction data.
soft_vep	software	ECO_0000203	Ensembl VEP	v96.0	https://www.ensembl.org/info/docs/tools/vep/index.html
soft_fgwas	software	ECO_0000203	fgwas		https://github.com/joepickrell/fgwas
soft_eqtl	software	ECO_0000203					We cross-referenced the sentinel CAD variants and their proxies (r2≥0.8) with STARNET eQTLs reaching a 5% FDR for all tissues. To ensure the CAD association and eQTL are likely to be driven by the same causal variant, we retained only those eQTLs where the CAD-associated variant and the lead eQTL variant had r2≥0.8 among European ancestry participants from UK Biobank.
soft_phewas	software	ECO_0000203					For disease phenotypes, we performed logistic regression adjusted for age, sex, genotyping array, and the first five principal components. An association with a disease phenotype was deemed significant at a Bonferroni-corrected threshold of p-value<3.4x10-6 (53 diseases x 279 genetic variants). Continuous phenotypes were residualized after adjusting for age, sex, genotyping array, and the first f…
soft_skato	software	ECO_0000203
soft_pops	software	ECO_0007674	PoPS			https://doi.org/10.1101/2020.09.08.20190561
method_customised	manual	ECO_0007674					To systematically prioritize likely causal genes for all 279 genome-wide associations, we integrated the following eight of the aforementioned similarity-based or locus-based predictors of causal genes: (1) the top two prioritized genes from PoPS; (2) genes with eQTLs in CAD-relevant tissues from STARNET or GTEx; (3) genes containing protein-altering variants that are in strong LD (r2 ≥ 0.8) with…
method_clinvar	manual	ECO_0000218					Genes associated with cardiovascular-related pathogenic or likely pathogenic variants in ClinVar within ±500 kb of CAD sentinel variants. Variants linked to multiple genes were assigned to all associated genes.
